# *TTBK2* mutations associated with spinocerebellar ataxia type 11 disrupt peroxisome dynamics and ciliary localization of SHH signaling proteins

**DOI:** 10.1101/2023.01.31.526333

**Authors:** Jesús Muñoz-Estrada, Abraham V. Nguyen, Sarah C. Goetz

## Abstract

Frameshift mutations in *Tau Tubulin Kinase 2* (*TTBK2*) cause spinocerebellar ataxia type 11 (SCA11), which is characterized by the progressive loss of Purkinje cells and cerebellar atrophy. Previous work showed that these *TTBK2* variants generate truncated proteins that interfere with primary ciliary trafficking and with Sonic Hedgehog (SHH) signaling in mice. Nevertheless, the molecular mechanisms underlying the dominant interference of mutations remain unknown. Herein, we discover that SCA11-associated variants contain a *bona fide* peroxisomal targeting signal type 1. We find that their expression in RPE1 cells reduces peroxisome numbers within the cell and at the base of the cilia, disrupts peroxisome fission pathways, and impairs trafficking of ciliary SMO upon SHH signaling activation. This work uncovers a neomorphic function of SCA11-causing mutations and identifies requirements for both peroxisomes and cholesterol in trafficking of cilia-localized SHH signaling proteins. In addition, we postulate that molecular mechanisms underlying cellular dysfunction in SCA11 converge on the SHH signaling pathway.

**SUMMARY:** Molecular mechanisms underlying spinocerebellar ataxia type 11 are not well understood. In this study, we identified a neomorphic function of the mutated gene (*TTBK2*) associated with this disease highlighting a functional inter-organelle interaction between peroxisomes and cilia.
