## Supplemental Table 2 for "*TTBK2* mutations associated with spinocerebellar ataxia type 11 disrupt peroxisome dynamics and ciliary localization of SHH signaling proteins"

### Sheet: Sheet1
Table S2. List of primers employed for Site-Directed-Mutagenesis experiments	5'-3'	3'-5'
Modification	Sequence	Sequence
TTBK2 fam1	GTT AAC GTT CCA TTC ACA GTG AGC TGG AAA AAC GTC TG	CAG ACG TTT TTC CAG CTC ACT GTG AAT GGA ACG TTA AC
TTBK2 fam2	GTT ACG TTC CAT TCA CAG TGA GCT GGA AAA ACG TCT	AGA CGT TTT TCC AGC TCA CTG TGA ATG GAA CGT AAC
TTBK2 fam1ΔL	GCCAGCCAGAGGAGAAGGATGTTTCTCTGGATTC	GAATCCAGAGAAACATCCTTCTCCTCTGGCTGGC
TTBK2 fam2ΔL	GCCAGCCAGAGGAGAAGGATGTTTCTCTGGATTC	GAATCCAGAGAAACATCCTTCTCCTCTGGCTGGC
TTBK2 fam1KD	TGT CGA GCC AAG CCA AAA GCA AGC ATG TAA CAT TTC C	GGA AAT GTT ACA TGC TTG CTT TTG GCT TGG CTC GAC A
TTBK2 fam2KD	TGT CGA GCC AAG CCA AAA GCA AGC ATG TAA CAT TTC C	GGA AAT GTT ACA TGC TTG CTT TTG GCT TGG CTC GAC A
